# A pan-cancer analysis of CpG Island gene regulation reveals extensive plasticity within Polycomb targets

**DOI:** 10.1101/2020.06.04.134858

**Authors:** Yueyuan Zheng, Guowei Huang, Tiago C. Silva, Qian Yang, H Phillip Koeffler, Benjamin P. Berman, De-Chen Lin

**Affiliations:** Department of Medicine, Cedars-Sinai Medical Center, Los Angeles, CA, USA; Department of Pathology, Shantou University Medical College, Shantou, Guangdong, 515041, P.R. China; Center for Bioinformatics and Functional Genomics, Cedars-Sinai Medical Center, Los Angeles, CA, USA; Department of Developmental Biology and Cancer Research, Institute for Medical Research Israel-Canada, Hebrew University-Hadassah Medical School, Jerusalem, Israel

**Keywords:** Polycomb, DNA methylation, gene regulation, cancer, TCGA

## Abstract

CpG Island promoter genes make up more than half of human genes, and a subset regulated by Polycomb-Repressive Complex 2 (PRC2^+^-CGI) become DNA methylated and silenced in cancer. Here, we perform a systematic regulatory analysis of CGI genes across TCGA cancer types, finding that PRC2^+^-CGI genes are frequently prone to transcriptional upregulation as well. These upregulated PRC2^+^-CGI genes control important pathways such as Epithelial-Mesenchymal Transition and TNFα-associated inflammatory response, and have the greatest cancer-type specificity among any class of CGI genes. Using publicly available chromatin datasets and genetic perturbations, we show that transcription factor binding sites (TFBSs) within distal enhancers underlie transcriptional activation of PRC2^+^-CGI genes, in contrast to PRC2-free CGI genes which are predominantly regulated by promoter TFBSs. Surprisingly, a large subset of PRC2^+^-CGI genes that are upregulated in one cancer type are also hypermethylated/silenced in at least one other cancer type, highlighting the high degree of regulatory plasticity likely derived from their complex regulatory patterns during normal development.
