## Supplementary material for "A pan-cancer analysis of CpG Island gene regulation reveals extensive plasticity within Polycomb targets": Table S1

### Sheet: Sheet1
Table S1 TCGA nonmalignant and tumor samples used in the present study
Cancer	Patients with expression		Patients with methylation		Used in this study?
	Nonmalignant	Tumor	Nonmalignant	Tumor
BLCA (bladder cancer)	19	408	21	412	Yes
BasalBRCA (basal breast cancer)	101	190	75	136	Yes
LumBRCA (luminal breast cancer)	101	779	75	567	Yes
CHOL (cholangiocarcinoma)	9	36	9	36	Yes
COAD (colon adenocarcinoma)	41	456	39	295	Yes
EAC (esophageal adenocarcinoma)	8	77	11	86	Yes
HNSC (head and neck squamous cell carcinoma)	44	500	50	528	Yes
KIRC (kidney renal clear cell carcinoma)	72	530	160	319	Yes
KIRP (kidney renal papillary cell carcinoma)	32	288	45	275	Yes
LIHC (liver cancer)	50	371	50	377	Yes
LUAD (lung adenocarcinoma)	59	513	32	458	Yes
LUSC (lung squamous cell carcinoma)	49	501	42	370	Yes
PRAD (prostate adenocarcinoma)	52	495	50	498	Yes
READ (rectum adenocarcinoma)	10	166	7	98	Yes
THCA (thyroid carcinoma)	58	502	56	507	Yes
UCEC (uterine corpus endometrial carcinoma)	35	543	46	431	Yes
ESCC (esophageal squamous cell carcinoma)	1	76	1	90	No
ACC (adrenocortical carcinoma)	0	79	0	80	No
CESC (cervical squamous cell carcinoma and endocervical adenocarcinoma)	3	304	3	307	No
DLBC (lymphoid neoplasm diffuse large B-cell lymphoma)	0	48	0	48	No
GBM (glioblastoma multiforme)	5	161	2	141	No
KICH (kidney chromophobe)	24	65	0	66	No
LAML (acute myeloid leukemia)	0	151	0	194	No
LGG (brain lower grade glioma)	0	511	0	516	No
MESO (mesothelioma)	0	86	0	87	No
OV (ovarian serous cystadenocarcinoma)	0	376	0	10	No
PAAD (pancreatic adenocarcinoma)	4	177	10	184	No
PCPG (pheochromocytoma and paraganglioma)	3	179	3	179	No
SARC (sarcoma)	2	259	4	261	No
SKCM (skin cutaneous melanoma)	1	468	2	470	No
STAD (stomach adenocarcinoma)	32	375	2	395	No
TGCT (testicular germ cell tumors)	0	150	0	150	No
THYM (thymoma)	2	119	2	124	No
UCS (uterine carcinosarcoma)	0	56	0	57	No
UVM(uveal melanoma)	0	80	0	80	No
