## Supplementary material for "A pan-cancer analysis of CpG Island gene regulation reveals extensive plasticity within Polycomb targets": Table S2

### Sheet: Sheet1
Table S2 Numbers of gene and promoter of different CGI categories across cancer types
Cancer	Hypermethylated PRC2+-CGI		Upregulated PRC2+-CGI		Upregulated PRC2--CGI
	Genes	Promoters	Genes	Promoters	Genes	Promoters
BLCA	572	823	159	275	450	807
BasalBRCA	395	552	252	426	613	1117
LumBRCA	887	1325	219	416	415	766
CHOL	1078	1587	549	1043	1168	2259
COAD	970	1509	228	417	434	769
EAC	405	595	224	413	397	717
HNSC	779	1132	197	361	285	536
KIRC	300	398	358	709	343	587
KIRP	152	173	251	487	333	561
LIHC	844	1177	123	218	422	831
LUAD	880	1344	218	384	494	898
LUSC	511	722	320	587	769	1370
PRAD	534	725	98	179	126	208
READ	631	943	225	415	479	851
THCA	12	14	245	465	135	232
UCEC	545	790	268	487	541	958
Total	2274	4620	1543	2891	2521	3668
