## Supplementary material for "A pan-cancer analysis of CpG Island gene regulation reveals extensive plasticity within Polycomb targets": Table S4

### Sheet: Sheet1
Table S4 siRNA and primer sequences
	Sense (5′-3′)	Antisense (5′-3′)
siRNAs
siMATN3-1	ACAUUUUGGAGAAGUUGAAdtdt	UUCAACUUCUCCAAAAUGUdtdt
siMATN3-2	GUGAGUGCUAUGAAGGUUAdtdt	UAACCUUCAUAGCACUCACdtdt
siSERPINE2-1	UGGAGUUGGUAAAAUAUUAdtdt	UAAUAUUUUACCAACUCCAdtdt
siSERPINE2-2	CCAAGAAGAAUAAAGACAUdtdt	AUGUCUUUAUUCUUCUUGGdtdt
siDKK1	AUGUGUGUCUUCUGAUCAAdtdt	UUGAUCAGAAGACACACAUdtdt
siHNF4A	CCAAGUACAUCCCAGCUUUdtdt	AAAGCUGGGAUGUACUUGGdtdt
Scramble	UUCUCCGAACGUGUCACGUdtdt	ACGUGACACGUUCGGAGAAdtdt
Primers for RT-PCR
MATN3	AGCAGACCCTTGGACCTGGTGTTTA	GTGCCTGTTGACAAGGGTGTGATTC
SERPINE2	AAGATGTGTTCCAGTGTGAGGTCCG	AACCGTGATTTCCACAGACCCTTGA
DKK1	ATTCCAACGCTATCAAGAACCTGCC	CGGCTGGTAGTTGTCAATGGTCTGG
Slug	ATGCATATTCGGACCCACACATTAC	AGATTTGACCTGTCTGCAAATGCTC
Vimentin	GCTGAATGACCGCTTCGCCAACT	GCTCCCGCATCTCCTCCTCGTA
Fibronectin	TGAAAGACCAGCAGAGGCATAAG	CTCATCTCCAACGGCATAATGG
N-Cadherin	ACCAGGTTTGGAATGGGACAG	ATGTTGGGTGAAGGGGTGCTTG
HNF4A	CATCAGAAGGCACCAACCTCAACGC	TCATTCTGGACGGCTTCCTTCTTCA
β-Actin	AGCGAGCATCCCCCAAAGTT	GGGCACGAAGGCTCATCATT
Primers for ChIP-PCR
CLDN1-P	CGCAGGACATCCACAGCCCCTCGTA	CTGTTGGGCTTCATTCTCGCCTTCC
SLC15A1-P	TTAGACGGTGTTTCTGCCGCCCCTG	CCGTGGGGCACTGTAATCCTCGTAT
IRAK2-P	TAGTGCCGATGGAAGTGGGGTCAGA	GAGAATCGGAACTGCGAGGGGAAAC
P2RY2-P	GAGCAGGTATCTCCCAGTAGGTCCC	TACCAGAGGTTTTCAGAGACGCCAA
CXCL1-P	CAGCCTATCTCCCAGCACCTTGTTA	CAGTGTGTGGGGCTGGGAACGGAGA
